# Identification of QTLs for dynamic and steady state photosynthetic traits in a barley mapping population

**DOI:** 10.1101/2020.08.09.243352

**Authors:** William T. Salter, Si Li, Peter M. Dracatos, Margaret M. Barbour

## Abstract

Enhancing the photosynthetic induction response to fluctuating light has been suggested as a key target for improvement in crop breeding programs, with the potential to substantially increase whole canopy carbon assimilation and contribute to crop yield potential. Rubisco activation may be the main physiological process that will allow us to achieve such a goal. In this study, we phenotypically assessed the rubisco activation rate in a doubled haploid (DH) barley mapping population [131 lines from a Yerong/Franklin (Y/F) cross] after a switch from moderate to saturating light. Rates of rubisco activation were found to be highly variable across the mapping population, with a median activation rate of 0.1 min^−1^ in the slowest genotype and 0.74 min^−1^ in the fastest genotype. A QTL for rubisco activation rate was identified on chromosome 7H. This is the first report on the identification of a QTL for rubisco activation rate *in planta* and the discovery opens the door to marker assisted breeding to improve whole canopy photosynthesis of barley. Further strength is given to this finding as this QTL colocalised with QTLs identified for steady state photosynthesis and stomatal conductance. Several other distinct QTLs were identified for these steady state traits, with a common overlapping QTL on chromosome 2H, and distinct QTLs for photosynthesis and stomatal conductance identified on chromosomes 4H and 5H respectively. Future work should aim to validate these QTLs under field conditions so that they can be used to aid plant breeding efforts.

**Highlight:** Significant variation exists in the photosynthetic induction response after a switch from moderate to saturating light across a barley doubled haploid population. A QTL for rubisco activation rate was identified on chromosome 7H, as well as overlapping QTLs for steady state photosynthesis and stomatal conductance.
