## Supplementary material for "Identification of QTLs for dynamic and steady state photosynthetic traits in a barley mapping population": FileS1

### Sheet: Rubisco_activation_rate
Line	RAR
Yerong	0.331
Yerong	0.3609
Yerong	0.3689
Yerong	0.3826
Yerong	0.4265
Yerong	0.4444
Yerong	0.4825
Franklin	0.5279
Franklin	0.6107
Franklin	0.8617
Franklin	0.9815
8	0.2177
8	0.3696
8	0.4847
10	0.0737
10	0.0924
10	0.16
10	0.292
11	0.1534
11	0.1807
11	0.1903
11	0.2791
11	0.2911
11	0.3081
12	0.1134
12	0.1953
12	0.2721
12	0.3319
13	0.2232
13	0.3109
13	0.3446
13	0.565
14	0.2793
14	0.3782
14	0.5288
15	0.205
15	0.3748
15	0.3867
15	0.3924
16	0.1479
16	0.2386
16	0.2482
16	0.3292
16	0.3393
17	0.5388
17	0.6282
17	0.7232
17	0.7671
18	0.2778
18	0.3094
18	0.3491
18	0.3902
18	0.4662
19	0.3553
19	0.6253
19	0.6961
20	0.3409
20	0.4842
20	0.4849
22	0.1231
22	0.1305
22	0.1307
22	0.3367
23	0.0656
23	0.2168
23	0.2821
23	0.3194
25	0.1132
25	0.2091
25	0.2616
25	0.2892
25	0.3879
27	0.2687
28	0.1577
28	0.1857
28	0.2844
28	0.326
29	0.178
29	0.3601
29	0.4804
29	0.5322
31	0.103
31	0.2387
32	0.0881
32	0.1699
32	0.2431
34	0.2336
34	0.2519
34	0.3263
34	0.3938
34	0.5859
35	0.2042
35	0.2714
35	0.2789
35	0.3
35	0.3166
36	0.1079
36	0.2784
36	0.2852
36	0.6807
36	0.9977
37	0.1181
37	0.1265
37	0.1503
37	0.2804
37	0.3441
37	0.3837
40	0.1343
40	0.1682
40	0.2187
40	0.2461
40	0.4914
41	0.4954
41	0.5783
41	0.5862
41	0.5881
42	0.4101
42	0.4344
42	0.5881
43	0.1696
43	0.2158
43	0.2778
43	0.3086
43	0.3612
44	0.2244
44	0.2654
44	0.2671
44	0.2674
44	0.297
46	0.422
46	0.4855
46	0.5847
47	0.2649
47	0.3139
47	0.3336
47	0.3887
48	0.1925
48	0.2101
48	0.2978
48	0.3629
48	0.4605
49	0.3007
49	0.3234
49	0.3706
49	0.4588
49	0.5372
50	0.2236
50	0.2718
50	0.2743
50	0.2981
50	0.3438
50	0.3828
51	0.1358
51	0.1617
51	0.2701
51	0.32
51	0.3255
52	0.1913
52	0.2098
52	0.239
52	0.2504
52	0.2986
53	0.2463
53	0.3079
53	0.3523
53	0.3528
53	0.4894
54	0.1979
54	0.2108
54	0.2372
54	0.2885
54	0.3758
55	0.1396
55	0.2188
55	0.2496
55	0.3477
56	0.2346
56	0.2362
56	0.3642
56	0.4192
56	0.7202
57	0.2667
57	0.2694
57	0.3026
57	0.3452
58	0.1657
58	0.2413
58	0.2652
58	0.2806
58	0.3034
58	0.3583
58	0.3854
59	0.2918
59	0.34
59	0.3692
60	0.2443
60	0.2696
60	0.3178
60	0.3476
60	0.3934
61	0.169
61	0.2406
61	0.2608
61	0.3099
62	0.1513
62	0.2546
62	0.2684
62	0.2769
62	0.3424
62	0.3658
63	0.2569
63	0.2816
63	0.323
63	0.3342
63	0.3949
64	0.1334
64	0.2556
64	0.2989
64	0.4155
64	0.5086
65	0.2121
65	0.2576
65	0.259
65	0.2704
65	0.2732
66	0.1729
66	0.218
66	0.2496
66	0.267
66	0.2976
66	0.3411
67	0.111
67	0.1904
67	0.2118
67	0.3093
67	0.3761
67	0.3996
69	0.2172
69	0.2252
69	0.2385
69	0.2501
69	0.3462
69	0.4279
70	0.1471
70	0.1486
70	0.2481
70	0.2548
70	0.2566
70	0.2779
70	0.3076
71	0.2105
71	0.2458
71	0.2487
71	0.268
71	0.426
72	0.1736
72	0.2347
72	0.3214
73	0.2621
73	0.3096
73	0.4552
75	0.2646
75	0.3424
75	0.4425
75	0.7
75	0.8629
76	0.0904
76	0.1138
76	0.1443
76	0.2011
76	0.3355
77	0.0964
77	0.1067
77	0.1653
77	0.4284
77	0.4487
77	0.5204
80	0.3635
80	0.5638
80	0.6339
81	0.4373
81	0.5154
82	0.1623
82	0.2616
82	0.2886
82	0.3958
83	0.2756
83	0.4217
84	0.1254
84	0.2181
84	0.2714
84	0.2824
85	0.1785
85	0.2344
85	0.2974
85	0.4006
85	0.4426
85	0.4813
86	0.1636
86	0.2505
86	0.2691
86	0.2948
86	0.317
86	0.349
87	0.1228
87	0.1239
87	0.2606
87	0.2936
87	0.307
88	0.1738
88	0.2017
88	0.2158
88	0.2178
88	0.2288
89	0.2652
89	0.3071
89	0.3207
89	0.39
89	0.4699
89	0.5828
92	0.226
92	0.2811
92	0.2974
92	0.352
92	0.3872
93	0.2025
93	0.2506
93	0.3641
93	0.3987
93	0.4718
93	0.4957
94	0.332
94	0.3721
94	0.4104
94	0.4422
95	0.264
95	0.2665
95	0.3449
95	0.5394
95	0.7517
95	0.9511
96	0.1348
96	0.146
96	0.1978
96	0.3571
96	0.4374
96	0.6013
96	0.7721
98	0.1835
98	0.1917
98	0.2491
98	0.2509
98	0.2542
98	0.3099
99	0.2255
99	0.2294
99	0.3547
99	0.3693
99	0.3702
99	0.4194
100	0.1109
100	0.1773
100	0.1805
100	0.256
100	0.2679
100	0.2904
101	0.1787
101	0.2948
101	0.3626
102	0.0795
102	0.0911
102	0.1467
102	0.165
102	0.3635
104	0.1741
104	0.2974
104	0.4366
107	0.2069
107	0.2768
107	0.3156
107	0.3248
107	0.3919
107	0.4578
108	0.1718
108	0.2172
108	0.2496
108	0.2572
108	0.2692
110	0.2445
110	0.2489
110	0.249
110	0.3249
110	0.3991
110	0.4095
112	0.2187
112	0.4655
112	0.5859
113	0.3256
113	0.3524
113	0.4401
113	0.5238
115	0.2132
115	0.2319
115	0.2913
115	0.2985
115	0.3322
115	0.3538
115	0.3837
116	0.2484
116	0.2656
116	0.3525
116	0.4276
116	0.439
117	0.0965
117	0.2599
117	0.3343
118	0.2033
118	0.2271
118	0.2285
118	0.2429
118	0.2891
118	0.3495
119	0.2132
119	0.2248
119	0.3147
119	0.3381
119	0.4325
119	0.5716
120	0.2153
120	0.2702
120	0.3348
120	0.35
120	0.4086
120	0.5908
121	0.1279
121	0.211
121	0.2631
121	0.3232
121	0.3926
122	0.2027
122	0.2322
122	0.2505
122	0.2545
122	0.3131
122	0.3167
123	0.1275
123	0.1478
123	0.2066
123	0.2086
123	0.2141
123	0.3096
123	0.3261
124	0.2489
124	0.2831
124	0.3423
124	0.3899
124	0.4334
124	0.439
125	0.1226
125	0.2183
125	0.2381
125	0.2728
125	0.3891
126	0.2106
126	0.27
126	0.3137
126	0.3977
127	0.1282
127	0.147
127	0.2151
128	0.1924
128	0.247
128	0.6709
129	0.2543
129	0.3367
129	0.3614
130	0.2554
130	0.3271
130	0.3301
130	0.4003
130	0.5028
130	0.5226
130	0.5947
131	0.1055
131	0.2022
131	0.3012
131	0.3409
131	0.4544
131	0.5729
132	0.1616
132	0.1822
132	0.2305
132	0.237
132	0.3137
133	0.1457
133	0.181
133	0.3452
134	0.2107
134	0.2279
134	0.2305
134	0.2461
134	0.2857
134	0.3264
134	0.3332
135	0.0676
135	0.1178
135	0.1889
135	0.3556
135	0.3857
135	0.4233
135	0.4576
136	0.1271
136	0.1372
136	0.1702
137	0.1248
137	0.2357
137	0.3156
137	0.3688
137	0.4466
140	0.2372
140	0.3508
140	0.3801
140	0.3992
140	0.479
141	0.1644
141	0.1725
141	0.1845
141	0.2167
141	0.3925
142	0.1793
142	0.237
142	0.2566
142	0.257
142	0.3721
142	0.4937
142	0.5421
144	0.105
144	0.1155
144	0.1654
144	0.1848
144	0.2196
144	0.2635
145	0.3679
145	0.3878
145	0.4457
146	0.2744
146	0.3553
146	0.4516
146	0.4565
146	0.5523
146	0.5857
148	0.098
148	0.1088
148	0.1315
149	0.2182
149	0.2588
149	0.4582
149	0.8518
150	0.1771
150	0.278
150	0.4986
151	0.2033
151	0.236
151	0.2819
152	0.1424
152	0.1449
152	0.1664
152	0.1964
152	0.2123
153	0.2423
153	0.2573
153	0.3244
153	0.3323
154	0.1966
154	0.2186
154	0.2258
155	0.2907
155	0.3602
155	0.3685
156	0.2522
156	0.2798
156	0.2929
156	0.3316
156	0.349
157	0.3022
157	0.3189
157	0.3459
157	0.3479
157	0.5358
158	0.2202
158	0.3221
158	0.3259
158	0.4549
158	0.5812
159	0.0778
159	0.0989
159	0.2076
160	0.1544
160	0.1818
160	0.2541
160	0.3235
160	0.3699
160	0.382

### Sheet: Steady_state
Genotype	A	gs
Yerong	23.9824	0.431173
Yerong	21.0655	0.298356
Yerong	18.5858	0.260969
Yerong	32.2961	0.772959
Yerong	31.1504	0.604675
Yerong	31.4838	0.616262
Franklin	27.8654	0.424203
Franklin	12.7933	0.256587
Franklin	12.1765	0.290521
Franklin	26.0057	0.883922
Franklin	15.9993	0.329854
Franklin	30.5994	0.842667
Franklin	35.431	0.899624
7	6.69142	0.711161
7	8.9728	0.430042
7	11.6006	0.405009
7	31.808	0.670534
7	31.4378	0.618805
7	29.3583	0.618021
8	12.4252	0.37023
8	8.00513	0.36099
8	9.61988	0.488169
8	13.2673	0.367317
8	28.6451	0.666104
8	33.98	0.762299
8	24.078	0.508749
10	15.7909	0.218814
10	18.1665	0.386814
10	12.6145	0.189528
10	32.4134	0.798487
10	36.3246	0.698467
10	34.7516	0.622753
11	35.3503	0.624433
11	35.2366	0.631059
11	34.1042	0.704091
11	19.7829	0.229754
11	17.3715	0.172582
11	19.1301	0.18354
12	16.4684	0.145305
12	17.7483	0.158642
12	9.44525	0.0757366
12	35.3659	0.745254
12	38.4684	0.709681
12	34.7201	0.710736
13	22.203	0.607894
13	26.0211	0.632216
13	22.0047	0.598212
13	19.4175	0.366586
13	21.8974	0.3002
13	19.1762	0.244744
14	17.4318	0.505428
14	26.487	0.391041
14	23.5662	0.512796
14	23.4702	0.611792
14	30.5474	0.49012
14	29.2929	0.484165
15	25.9572	0.359658
15	12.2925	0.144514
15	24.857	0.348295
15	33.3368	1.01509
15	35.609	0.885864
15	34.8201	0.715641
16	29.8869	0.524826
16	30.6769	0.623481
16	30.7993	0.554254
16	23.6598	0.460751
16	19.8622	0.237603
16	23.2845	0.38007
17	24.6383	0.956812
17	28.9806	0.912987
17	30.0445	0.889699
17	26.429	0.806248
17	24.661	0.643701
17	30.1723	0.792092
18	18.5644	0.301732
18	27.0892	0.458177
18	27.6396	0.494265
18	37.1355	0.784803
18	34.9838	0.59103
18	33.645	0.564578
19	32.4675	0.811516
19	31.7725	0.761222
19	33.3427	0.86103
20	36.158	0.566009
20	33.2092	0.527287
20	29.8513	0.485074
22	18.7547	0.260983
22	17.8297	0.239741
22	12.2283	0.130943
22	26.4951	0.470772
22	24.105	0.614532
22	27.6645	0.499807
23	20.7605	0.214556
23	18.7128	0.186184
23	32.3423	0.713957
23	19.9604	0.499665
23	20.2901	0.560983
23	15.2115	0.127411
23	15.4526	0.126378
25	21.9165	0.344294
25	33.0067	0.804075
25	24.2172	0.46864
25	32.9439	0.532846
25	35.2694	0.761452
25	15.5067	0.239876
27	23.1614	0.545793
27	22.4074	0.489551
28	31.076	0.533562
28	31.181	0.599535
28	31.4164	0.551878
28	19.4347	0.240543
28	18.9168	0.215992
28	16.5916	0.158806
29	37.2888	0.745658
29	30.9024	0.798393
29	48.4997	1.1599
29	14.9527	0.176482
29	14.1775	0.128226
29	17.3743	0.243386
31	21.3839	0.387359
31	24.0404	0.405356
31	23.2331	0.464178
31	19.7834	0.371792
31	21.2784	0.446385
31	31.7393	0.596829
32	28.6115	0.840664
32	7.91709	0.0522129
32	12.5432	0.0958881
32	27.9845	0.469379
32	27.8461	0.385567
32	19.098	0.189995
34	32.7225	0.62647
34	30.3441	0.67124
34	24.466	0.465025
34	23.1073	0.30135
34	22.0859	0.259026
35	18.7244	0.171771
35	14.8701	0.134876
35	15.2395	0.134006
35	27.7038	0.776734
35	31.1101	0.80696
35	30.2284	0.655563
36	27.1151	0.566357
36	17.1119	0.394226
36	23.8599	0.620382
36	31.4506	0.612812
36	30.4754	0.747821
36	32.4282	0.720758
37	24.0357	0.383401
37	23.9796	0.454539
37	24.8262	0.368598
37	26.6698	0.419326
37	22.3627	0.441712
37	28.2994	0.338982
40	24.5132	0.512669
40	22.4398	0.352877
40	37.0098	0.94485
40	24.3044	0.47668
40	25.6458	0.475362
40	31.7251	0.793193
40	30.7193	0.681352
41	30.879	0.86014
41	21.968	0.54736
41	33.7911	0.892995
41	29.7416	0.752179
41	17.3218	0.464487
41	23.767	0.552024
42	17.3059	0.320569
42	13.9091	0.233674
42	16.1348	0.229746
43	24.795	0.415814
43	23.4923	0.304042
43	22.498	0.242102
43	33.7615	0.794656
43	36.1089	0.784243
43	33.133	0.734907
44	10.8724	0.0803813
44	25.5931	0.456747
44	21.3242	0.441453
44	21.5158	0.371381
44	17.0115	0.169046
44	13.1449	0.118073
44	16.6608	0.150351
45	11.5846	0.4455
45	15.7078	0.697173
45	28.202	0.481959
45	40.0513	0.822587
45	11.5343	0.610203
45	39.5242	0.703857
46	34.7529	0.7627
46	34.2754	0.784226
46	37.2201	0.975397
46	20.2059	0.497199
46	21.0488	0.536609
46	18.6004	0.493239
47	18.9754	0.693928
47	21.5765	0.336986
47	27.0836	0.710763
47	28.6683	0.698512
47	39.4374	0.890239
47	31.018	0.569325
48	30.175	0.597031
48	32.9635	0.836076
48	34.6987	0.786406
48	16.3792	0.39513
48	16.1507	0.52976
48	19.1942	0.556493
49	24.302	0.69622
49	22.6559	0.610829
49	23.914	0.524661
49	19.2256	0.406074
49	15.7179	0.411709
49	16.5912	0.266816
50	19.5783	0.389359
50	18.6619	0.314177
50	30.9106	0.568174
50	16.4906	0.306197
50	34.6423	0.787847
50	36.3999	0.779092
51	28.3247	0.468675
51	28.8846	0.56784
51	27.4368	0.566912
51	30.2506	0.609102
51	26.9122	0.464357
51	32.5571	0.629473
52	26.1869	0.456598
52	21.0126	0.407886
52	32.401	0.75898
52	31.7448	0.675134
52	28.8294	0.563692
52	26.9063	0.608153
53	26.4883	0.707581
53	21.4263	0.369711
53	24.8122	0.564631
53	21.1508	0.35862
53	23.2958	0.441059
53	23.8719	0.492249
54	29.5769	0.433357
54	30.443	0.488639
54	28.8263	0.454684
54	19.7339	0.368305
54	21.0125	0.541477
54	12.7344	0.206092
55	33.5216	0.763336
55	29.6308	0.570102
55	34.0494	0.655301
55	15.2472	0.310299
55	20.7522	0.342199
55	20.1983	0.298421
56	27.1984	0.642565
56	28.2138	0.589871
56	24.5284	0.578263
56	26.9405	0.481531
56	23.5884	0.552395
56	16.8489	0.431863
57	24.1537	0.411752
57	26.0398	0.444082
57	31.4928	0.692366
57	35.2715	0.709542
57	31.5757	0.701207
58	16.1148	0.391646
58	17.8181	0.327536
58	20.514	0.356116
58	27.7356	0.588975
58	25.0574	0.495771
58	21.6611	0.397078
59	40.8191	0.731367
59	41.6885	0.746049
59	41.3076	0.683736
60	20.8406	0.282847
60	19.5744	0.244641
60	14.1486	0.181772
61	25.153	0.491069
61	25.0927	0.536235
61	24.8414	0.516866
61	17.9168	0.284977
61	21.159	0.301406
61	21.6526	0.340802
62	36.5351	0.709773
62	32.0646	0.495335
62	32.9482	0.548728
62	27.1051	0.520624
62	33.691	0.503631
62	34.7734	0.843603
63	23.358	0.435334
63	16.3698	0.347887
63	27.005	0.512546
63	25.1845	0.769538
63	33.3983	0.607154
63	34.748	0.674875
64	36.1987	0.816242
64	32.9278	0.667749
64	21.8297	0.410352
64	19.8241	0.37622
64	32.1829	0.766491
64	31.493	0.746754
65	26.8183	0.516824
65	24.3671	0.429405
65	42.0509	0.728349
65	24.2365	0.335694
65	29.123	0.566312
65	28.5848	0.59395
66	24.6272	0.391233
66	25.6351	0.430056
66	25.8941	0.403634
66	24.525	0.522922
66	23.5141	0.48563
66	22.3381	0.439167
67	30.9463	0.614263
67	33.2306	0.589282
67	0.353346	51.9179
67	26.2299	0.566979
67	23.7603	0.43616
69	20.338	0.359948
69	20.6259	0.301343
69	20.1867	0.311625
69	20.2414	0.442128
69	23.5633	0.462632
69	27.2893	0.445796
70	25.1874	0.457295
70	26.7122	0.541865
70	29.6484	0.601177
70	27.6133	0.647268
70	28.0656	0.620017
70	26.0885	0.524556
70	22.8421	0.414003
71	21.2477	0.47001
71	22.4783	0.394362
71	23.406	0.378614
71	25.263	0.270478
71	21.9173	0.243101
71	24.1156	0.292646
72	20.3777	0.520108
72	20.1483	0.288974
72	24.4934	0.468522
73	27.8847	0.727338
73	30.3315	0.562251
73	18.9582	0.393263
75	24.8568	0.482336
75	28.429	0.519884
75	22.7174	0.471032
75	25.2293	0.613853
75	30.5919	0.686144
75	32.7023	0.600591
76	18.537	0.287318
76	16.405	0.241525
76	16.6646	0.201081
76	29.0602	0.560631
76	21.4717	0.430645
76	28.5751	0.524113
77	17.4458	0.287611
77	20.2398	0.365126
77	20.5375	0.417632
77	31.156	0.708407
77	31.2226	0.53957
77	29.948	0.526594
80	25.9489	0.512384
80	22.8582	0.406577
80	10.4545	0.190747
81	24.1507	0.235718
81	26.6509	0.369295
81	27.0314	0.34323
82	24.8495	0.52191
82	25.8696	0.470686
82	20.3402	0.347527
82	30.4704	0.60772
82	21.9472	0.265573
82	23.8016	0.305345
83	23.8419	0.641881
83	24.6101	0.642333
83	21.351	0.467725
84	21.0621	0.255192
84	21.6554	0.253828
84	19.5105	0.286218
84	23.5163	0.35505
84	17.934	0.168681
84	21.6849	0.264218
85	26.1793	0.645325
85	23.7333	0.585169
85	21.9371	0.470728
86	26.8455	0.557487
86	22.1442	0.421722
86	24.1899	0.416913
86	19.1581	0.195809
86	26.9229	0.385177
86	23.175	0.28977
87	24.9893	0.520458
87	21.2042	0.392735
87	25.6202	0.700833
87	14.9128	0.216641
87	14.8267	0.268046
87	18.7824	0.304475
88	27.4892	0.447132
88	32.6002	0.706082
88	33.4598	0.563545
89	28.8059	0.333664
89	27.3359	0.334787
89	25.2174	0.273134
92	22.497	0.40366
92	29.0596	0.642694
92	29.2589	0.495943
92	29.929	0.716882
92	20.7779	0.415725
92	24.5688	0.517695
93	16.3479	0.187778
93	18.9002	0.19218
93	24.8336	0.256098
93	28.6068	0.687706
93	29.2838	0.600251
93	29.4271	0.572021
93	18.6586	0.216341
94	25.8995	0.665577
94	17.3484	0.575963
94	25.6858	0.497878
94	31.7808	0.75731
94	26.166	0.544747
94	32.3252	0.737933
95	22.8195	0.433037
95	16.5731	0.71757
95	27.3439	0.440684
95	24.8829	0.521076
95	26.931	0.763819
95	10.8737	0.616936
96	29.8974	0.911698
96	30.0587	0.462478
96	35.3753	0.804797
96	28.2496	0.822492
96	30.5951	0.480947
96	28.0581	0.451953
98	33.5601	0.965719
98	32.1412	0.471333
98	33.5239	0.52594
98	33.6562	0.619081
98	27.8983	0.691181
98	28.0101	0.633804
99	31.6921	0.546351
99	34.6495	0.645816
99	34.4109	0.711407
100	29.2686	0.489916
100	26.292	0.431057
100	27.2746	0.511045
100	21.568	0.414682
100	28.5568	0.551134
100	26.7754	0.5818
101	14.8103	0.472353
101	15.174	0.438238
101	16.6029	0.47911
102	34.1736	0.566407
102	35.3467	0.689643
102	36.2396	0.708269
102	17.7971	0.159591
102	12.4725	0.129892
102	16.5949	0.168211
104	14.7582	0.123182
104	12.3145	0.0976538
107	33.6757	0.695725
107	34.105	0.617625
107	31.4721	0.582347
107	20.8971	0.235428
107	18.9907	0.186627
107	21.0944	0.277038
108	30.0657	0.419105
108	35.0313	0.644623
108	31.6433	0.466441
108	30.6297	0.564228
108	29.6095	0.760025
108	33.0077	0.621128
110	31.6783	0.646089
110	29.7093	0.639127
110	27.3163	0.530935
112	31.1564	1.10698
112	32.1019	0.85762
112	32.1208	0.805786
113	35.1482	0.637978
113	38.3442	0.816512
113	36.6554	0.677474
113	35.531	0.864496
113	25.0945	0.539408
113	33.2944	0.808334
115	29.9691	0.582239
115	27.4814	0.543571
115	35.4962	0.530293
115	36.3335	0.774623
115	33.5476	0.585149
115	36.7939	0.627072
116	28.5137	0.515721
116	26.1307	0.545603
116	25.881	0.503453
116	25.728	0.622322
116	24.8631	0.358018
117	22.9426	0.285335
117	22.6719	0.273427
117	24.862	0.38661
118	32.7661	0.649869
118	32.4409	0.629965
118	27.312	0.618476
118	32.4839	0.643993
118	30.3896	0.563886
118	37.9061	1.03755
118	32.0769	0.746896
119	36.5506	0.904271
119	37.0883	0.807567
119	36.2602	0.843572
119	36.2449	0.825207
119	39.4559	0.920266
119	36.2512	0.784155
120	38.2444	0.875704
120	35.4939	0.735432
120	46.7467	1.13315
120	30.3885	0.57068
120	27.2765	0.348876
120	26.4659	0.444723
121	18.607	0.251864
121	21.4726	0.361172
121	24.0978	0.38614
121	39.9387	0.814433
121	44.2316	1.00866
121	38.3771	0.806395
122	30.0359	0.609333
122	27.9623	0.500951
122	24.8846	0.334181
122	26.9939	0.507725
122	25.6556	0.383296
122	26.5746	0.375171
123	30.5384	0.36851
123	28.3869	0.35059
123	32.8516	0.486137
123	23.5837	0.377765
123	24.0128	0.421008
123	23.654	0.420711
124	29.7799	0.899133
124	33.6315	0.831827
124	36.873	0.87002
124	22.2582	0.291788
124	22.8301	0.282977
124	20.9023	0.232189
124	26.5254	0.304191
125	33.721	0.810777
125	29.0586	0.563737
125	31.8483	0.550268
125	26.0647	0.69305
125	20.7917	0.372335
125	19.2353	0.31394
126	27.1416	0.452392
126	31.5173	0.592929
126	32.3867	0.618511
127	31.8673	0.82367
127	28.1345	0.613549
127	27.3286	0.669615
128	26.2453	0.362502
128	28.2914	0.407273
128	23.8878	0.322806
129	33.5399	0.763933
129	33.4272	0.611051
129	32.1599	0.606748
130	24.7736	0.364685
130	37.6832	1.03085
130	46.4297	0.978231
130	24.8832	0.557621
130	27.4446	0.42162
130	40.9422	0.832144
131	28.6598	0.507696
131	29.8739	0.530392
131	30.8991	0.657304
131	26.0395	0.449829
131	34.6975	0.716765
131	30.4406	0.53852
132	23.6753	0.356113
132	22.7982	0.456032
132	21.5978	0.708372
132	32.5474	0.617977
132	29.393	0.547999
132	21.5775	0.321828
133	29.0429	0.602898
134	28.3442	0.478258
134	29.8312	0.541802
134	22.1386	0.315835
134	19.3455	0.239677
134	19.9058	0.232781
135	30.5609	0.608638
135	16.5596	0.203763
135	31.2681	0.664525
135	34.9264	0.69768
135	20.2971	0.255518
135	17.5771	0.186333
136	17.2053	0.151221
136	15.5988	0.130908
136	16.6416	0.180748
137	33.9315	0.742195
137	32.0799	0.579897
137	35.2212	0.771552
137	35.7337	0.912577
137	35.2888	0.698978
140	32.1952	0.476345
140	31.9076	0.466427
140	29.3222	0.442734
140	26.065	0.269498
140	28.4299	0.346189
140	27.5136	0.31529
141	34.5509	0.655966
141	20.4241	0.495427
141	17.4249	0.163373
141	22.1667	0.427693
141	17.4888	0.150044
141	12.7345	0.092687
142	21.7612	0.224387
142	20.7948	0.205114
142	19.0988	0.204242
142	31.3714	0.68099
142	27.0623	0.486088
142	29.1024	0.531784
144	22.6417	0.313182
144	19.1405	0.280268
144	30.9855	0.554337
144	31.641	0.55237
144	30.8143	0.552688
145	27.4181	0.506659
145	26.4409	0.347849
145	26.2778	0.332023
145	26.8878	0.423783
145	26.7729	0.449693
145	23.0944	0.322252
146	30.3741	0.678773
146	28.0318	0.526564
146	27.4024	0.571118
146	32.9793	0.745778
146	34.7933	0.779288
146	36.8994	0.918529
148	30.594	0.440258
148	28.6892	0.30921
148	31.5537	0.449622
148	23.5342	0.323288
148	19.8653	0.229135
148	23.6125	0.327609
149	26.4623	0.682443
149	28.7676	0.579301
149	30.8806	0.616291
149	16.5933	0.15673
149	12.6193	0.117351
149	16.6618	0.173754
150	27.1915	0.351804
150	21.9133	0.266516
150	21.3471	0.235437
150	34.552	0.647929
150	31.1652	0.55265
150	36.2347	0.733617
151	37.8066	0.818288
151	35.7878	0.769934
151	35.3576	0.723399
151	33.2733	0.751509
151	31.6174	0.70758
151	31.9623	0.62971
152	34.1462	0.634628
152	33.9479	0.630926
152	29.7648	0.47984
152	22.4275	0.261684
152	21.3664	0.223259
152	19.7651	0.208579
153	27.7449	0.503775
153	29.1289	0.520977
153	28.1966	0.793856
153	23.4985	0.665331
153	37.622	0.741657
153	32.638	0.591553
154	24.89	0.324095
154	23.5274	0.290579
154	18.4224	0.683172
154	12.6631	0.676594
154	10.2076	0.476902
154	26.4267	0.31521
155	15.1263	0.145459
155	16.3506	0.147317
155	23.9554	0.584005
155	17.143	0.158946
155	27.821	0.621496
155	25.8398	0.508591
156	36.7026	0.761839
156	38.1481	0.814109
156	38.9558	0.781432
156	28.5523	0.340818
156	23.515	0.249312
157	30.5464	0.711443
157	33.0846	0.787296
157	33.6223	0.865284
157	27.4396	0.537042
157	32.8035	0.591965
157	32.2845	0.773303
158	22.3748	0.372483
158	25.1006	0.683326
158	27.3851	0.553396
158	23.7188	0.35927
158	21.3685	0.298161
158	24.574	0.330745
159	24.0742	0.354782
159	24.5457	0.459917
159	25.9986	0.526987
160	22.5399	0.488725
160	22.3313	0.360053
160	17.4509	0.311779
